# ISP Platform powered by Geneformer: Framework for Cross-Species, State-Feedback, and Multi-Gene *In Silico* Perturbation Screens with Application to iPS Cell State Transitions

**DOI:** 10.64898/2026.09.17.752497

**Authors:** Yuya Sanaki, Shuji Shigenobu, Ryusuke Niwa

## Abstract

*In silico* perturbation (ISP) enables virtual genetic screens by simulating targeted genetic manipulations in cells, prioritizing candidate genes before experiments. However, executing ISP requires programming expertise, limiting its use by experimental biologists. Here, we present the ISP Platform (https://github.com/YuyaSanaki/ISP-Platform, version 1.0.2), which automates ISP powered by Geneformer without code execution. The platform enables cross-species analyses in both directions by independently selecting input species and human or mouse Geneformer models. It also supports multi-gene ISP and implements State-feedback ISP, which predicts the gene expression ranking after each perturbation and feeds it into the next one. In single-cell transcriptomes of human and mouse induced pluripotent stem cells (iPSCs), genome-wide knockdown screens prioritized core pluripotency regulators with both species-matched and swapped models. *In silico* overexpression of seven pluripotency genes shifted somatic cells toward iPSCs more than the Yamanaka factors did. State-feedback ISP simulated all 24 orders of the Yamanaka factors and separated a factor-specific effect in every order, largest when POU5F1 or SOX2 came first. A pairwise *in silico* overexpression screen nominated candidate modulators of the primed-to-naïve transition beyond the NANOG and KLF2 benchmark. The ISP Platform makes Cross-species, State-feedback, and Multi-gene ISP available through a graphical user interface to guide experimental validation.
