## Supplementary material for "ISP Platform powered by Geneformer: Framework for Cross-Species, State-Feedback, and Multi-Gene *In Silico* Perturbation Screens with Application to iPS Cell State Transitions": supt1

### Sheet: supp_table1_matrix_manifest
deposit_set	species	geo_accession	gsm	sample_label	role	replicate	folder	matrix_path	n_cells	n_features	nnz	n_input_cells	n_pass_qc	n_fail_mito	class_cell_ids_file	sampling_note	used_in	sha256_matrix_mtx_gz	qc_policy_id	target_n_per_class
main_endpoint_ft	human	GSE147564	GSM4433529	D0	somatic	Rep1	GSE147564_raw10x_ft6k_qc/D0-somatic-Rep1	analysis/bbrc_oskm/runs/BBRCv3/data/prepared/GSE147564_raw10x_ft6k_qc/D0-somatic-Rep1	3000	32741	3316831	9375	9336	39	GSE147564_raw10x_ft6k_qc/somatic_cell_ids.txt	balanced subsample after QC	Fig.1‚Äì3 main endpoint FT (D0 vs P20P)	68134c193bb7fe54b8e8c757deac39311f2d722e6617dfd404104883d8dce5ad	cell_qc_policy_v1	3000
main_endpoint_ft	human	GSE147564	GSM4433536	P20P	pluripotent	Rep1	GSE147564_raw10x_ft6k_qc/P20P-pluripotent-Rep1	analysis/bbrc_oskm/runs/BBRCv3/data/prepared/GSE147564_raw10x_ft6k_qc/P20P-pluripotent-Rep1	3000	32741	8525592	3934	3934	0	GSE147564_raw10x_ft6k_qc/pluripotent_cell_ids.txt	balanced subsample after QC	Fig.1‚Äì3 main endpoint FT (D0 vs P20P)	bbf1f6e1342117906947365a139c0370e5e9c9516b332230a1bfde943f28c4de	cell_qc_policy_v1	3000
main_endpoint_ft	mouse	GSE115943	GSM3195648	D0_Dox_C1	somatic	C1	GSE115943_raw10x_ft6k_qc/D0-somatic-C1	analysis/bbrc_oskm/runs/BBRCv3/data/prepared/GSE115943_raw10x_ft6k_qc/D0-somatic-C1	1882	27998	4549462	3495	3459	36	GSE115943_raw10x_ft6k_qc/somatic_cell_ids.txt	balanced subsample after QC (C1/C2 preference)	Fig.1‚Äì3 main endpoint FT (D0 vs DiPSC_2i)	db0ce6612f43ba0c4f4914ec405205a071cea89c90a73dacfb46ac54bcba81fa	cell_qc_policy_v1	3000
main_endpoint_ft	mouse	GSE115943	GSM3195649	D0_Dox_C2	somatic	C2	GSE115943_raw10x_ft6k_qc/D0-somatic-C2	analysis/bbrc_oskm/runs/BBRCv3/data/prepared/GSE115943_raw10x_ft6k_qc/D0-somatic-C2	1118	27998	4006833	1125	1118	7	GSE115943_raw10x_ft6k_qc/somatic_cell_ids.txt	balanced subsample after QC (C1/C2 preference)	Fig.1‚Äì3 main endpoint FT (D0 vs DiPSC_2i)	8bfe0b712acffb5c692945f30745ec7783aa475a35eedec1c5a57a8d09eef57e	cell_qc_policy_v1	3000
main_endpoint_ft	mouse	GSE115943	GSM3195770	DiPSC_2i_C1	pluripotent	C1	GSE115943_raw10x_ft6k_qc/DiPSC-pluripotent-C1	analysis/bbrc_oskm/runs/BBRCv3/data/prepared/GSE115943_raw10x_ft6k_qc/DiPSC-pluripotent-C1	1500	27998	3769077	3466	3444	22	GSE115943_raw10x_ft6k_qc/pluripotent_cell_ids.txt	balanced subsample after QC (C1/C2 preference)	Fig.1‚Äì3 main endpoint FT (D0 vs DiPSC_2i)	b7a1fde7de6e17e71d56af21b002b8a9cb95e24d569aafda2d0486eb7db0aafc	cell_qc_policy_v1	3000
main_endpoint_ft	mouse	GSE115943	GSM3195771	DiPSC_2i_C2	pluripotent	C2	GSE115943_raw10x_ft6k_qc/DiPSC-pluripotent-C2	analysis/bbrc_oskm/runs/BBRCv3/data/prepared/GSE115943_raw10x_ft6k_qc/DiPSC-pluripotent-C2	1500	27998	5489121	1872	1867	5	GSE115943_raw10x_ft6k_qc/pluripotent_cell_ids.txt	balanced subsample after QC (C1/C2 preference)	Fig.1‚Äì3 main endpoint FT (D0 vs DiPSC_2i)	f5af99528cd756255a667d95eb0362f9156722827b71b64ded0456f0dabd4c92	cell_qc_policy_v1	3000
fig4_primed_naive	human	GSE147564	GSM4433536	P20P	primed	Rep1	GSE147564_raw10x_fig4_pn_qc/P20P-primed-Rep1	analysis/bbrc_oskm/runs/BBRCv3/data/prepared/GSE147564_raw10x_fig4_pn_qc/P20P-primed-Rep1	3000	32741	8525592	3934	3934	0	GSE147564_raw10x_fig4_pn_qc/primed_cell_ids.txt	reuse GSE147564_raw10x_ft6k_qc/pluripotent_cell_ids.txt	Fig.4 primed‚Üínaive FT (P20P start, P20N goal)	e7c1fca368643db1aa3eb262ebd4cd12f207e24981e82dc4c6457bcd92704e2f	cell_qc_policy_v1	3000
fig4_primed_naive	human	GSE147564	GSM4433542	P20N	naive	Rep1	GSE147564_raw10x_fig4_pn_qc/P20N-naive-Rep1	analysis/bbrc_oskm/runs/BBRCv3/data/prepared/GSE147564_raw10x_fig4_pn_qc/P20N-naive-Rep1	3000	32741	9617018	3993	3924	69	GSE147564_raw10x_fig4_pn_qc/naive_cell_ids.txt	balanced subsample after QC	Fig.4 primed‚Üínaive FT (P20P start, P20N goal)	d6aca36a34dc8775835925fff14ed62681e8f0edd2eb29fca0e84064b5b360c0	cell_qc_policy_v1	3000

### Sheet: supp_table1_qc_policy
deposit_set	policy_id	status	seed	n_per_class	species	geo_accession	assay	min_genes	min_counts	max_mt_frac	mt_symbol_prefix	classes	replicate_rule	used_in
main_endpoint_ft	cell_qc_policy_v1	locked	0	3000	human	GSE147564	snRNA-seq	200	500	0.05	MT-	D0-somatic + P20P-pluripotent	single rep per class (Rep1)	Fig.1‚Äì3 main endpoint FT (D0 vs P20P)
main_endpoint_ft	cell_qc_policy_v1	locked	0	3000	mouse	GSE115943	scRNA-seq	200	500	0.1	mt-	D0_Dox-somatic + DiPSC_2i-pluripotent	prefer 1500 C1 + 1500 C2; fill from larger rep if short	Fig.1‚Äì3 main endpoint FT (D0 vs DiPSC_2i)
fig4_primed_naive	cell_qc_policy_v1	locked	0	3000	human	GSE147564	snRNA-seq	200	500	0.05	MT-	P20P-primed + P20N-naive	P20P reuses ft6k_qc pluripotent IDs; P20N fresh QC subsample	Fig.4 primed‚Üínaive FT (P20P start, P20N goal)

### Sheet: supp_table1_control_genes
panel_type	policy_id	species	slot	oskm_factor	null_symbol	null_ensembl	used_in
oe_null_v3	fig3_oe_null_policy_v3	human	1	POU5F1	DDO	ENSG00000203797	Fig.3 somatic OE-null; Fig.4 v3 NANOG+null (human)
oe_null_v3	fig3_oe_null_policy_v3	human	2	SOX2	KRTAP12-3	ENSG00000205439	Fig.3 somatic OE-null; Fig.4 v3 NANOG+null (human)
oe_null_v3	fig3_oe_null_policy_v3	human	3	KLF4	ASIC5	ENSG00000256394	Fig.3 somatic OE-null; Fig.4 v3 NANOG+null (human)
oe_null_v3	fig3_oe_null_policy_v3	human	4	MYC	PDHA2	ENSG00000163114	Fig.3 somatic OE-null; Fig.4 v3 NANOG+null (human)
oe_null_v3	fig3_oe_null_policy_v3	mouse	1	Pou5f1	Stc2	ENSMUSG00000020303	Fig.3 somatic OE-null (mouse arms)
oe_null_v3	fig3_oe_null_policy_v3	mouse	2	Sox2	Armc5	ENSMUSG00000042178	Fig.3 somatic OE-null (mouse arms)
oe_null_v3	fig3_oe_null_policy_v3	mouse	3	Klf4	Vps26a	ENSMUSG00000020078	Fig.3 somatic OE-null (mouse arms)
oe_null_v3	fig3_oe_null_policy_v3	mouse	4	Myc	Derl2	ENSMUSG00000018442	Fig.3 somatic OE-null (mouse arms)
kd_matched_null	matched_null_policy_v1	human	1	POU5F1	FAF1	ENSG00000185104	KD delete matched-null for POU5F1 (endpoint ISP)
kd_matched_null	matched_null_policy_v1	human	2	POU5F1	FMNL2	ENSG00000157827	KD delete matched-null for POU5F1 (endpoint ISP)
kd_matched_null	matched_null_policy_v1	human	3	POU5F1	RBM39	ENSG00000131051	KD delete matched-null for POU5F1 (endpoint ISP)
kd_matched_null	matched_null_policy_v1	human	4	POU5F1	PLXDC2	ENSG00000120594	KD delete matched-null for POU5F1 (endpoint ISP)
kd_matched_null	matched_null_policy_v1	human	5	POU5F1	HSPD1	ENSG00000144381	KD delete matched-null for POU5F1 (endpoint ISP)
kd_matched_null	matched_null_policy_v1	human	6	POU5F1	SET	ENSG00000119335	KD delete matched-null for POU5F1 (endpoint ISP)
kd_matched_null	matched_null_policy_v1	human	7	POU5F1	DLG1	ENSG00000075711	KD delete matched-null for POU5F1 (endpoint ISP)
kd_matched_null	matched_null_policy_v1	human	8	POU5F1	SIPA1L1	ENSG00000197555	KD delete matched-null for POU5F1 (endpoint ISP)
kd_matched_null	matched_null_policy_v1	human	9	POU5F1	KTN1	ENSG00000126777	KD delete matched-null for POU5F1 (endpoint ISP)
kd_matched_null	matched_null_policy_v1	human	10	POU5F1	TBCA	ENSG00000171530	KD delete matched-null for POU5F1 (endpoint ISP)
kd_matched_null	matched_null_policy_v1	mouse	1	Sox2	Ebp	ENSMUSG00000031168	KD delete matched-null for Sox2 (endpoint ISP)
kd_matched_null	matched_null_policy_v1	mouse	2	Sox2	1110004F10Rik	ENSMUSG00000030663	KD delete matched-null for Sox2 (endpoint ISP)
kd_matched_null	matched_null_policy_v1	mouse	3	Sox2	Hadh	ENSMUSG00000027984	KD delete matched-null for Sox2 (endpoint ISP)
kd_matched_null	matched_null_policy_v1	mouse	4	Sox2	Anapc13	ENSMUSG00000035048	KD delete matched-null for Sox2 (endpoint ISP)
kd_matched_null	matched_null_policy_v1	mouse	5	Sox2	Psmc3	ENSMUSG00000002102	KD delete matched-null for Sox2 (endpoint ISP)
kd_matched_null	matched_null_policy_v1	mouse	6	Sox2	Ndufb6	ENSMUSG00000071014	KD delete matched-null for Sox2 (endpoint ISP)
kd_matched_null	matched_null_policy_v1	mouse	7	Sox2	Pdia3	ENSMUSG00000027248	KD delete matched-null for Sox2 (endpoint ISP)
kd_matched_null	matched_null_policy_v1	mouse	8	Sox2	Sar1a	ENSMUSG00000020088	KD delete matched-null for Sox2 (endpoint ISP)
kd_matched_null	matched_null_policy_v1	mouse	9	Sox2	Smc4	ENSMUSG00000034349	KD delete matched-null for Sox2 (endpoint ISP)
kd_matched_null	matched_null_policy_v1	mouse	10	Sox2	Chchd3	ENSMUSG00000053768	KD delete matched-null for Sox2 (endpoint ISP)
